# Cellular And Molecular Effects Of Understudied Kinase Pregnancy-Upregulated Non-Ubiquitous Calcium-Calmodulin Dependent Kinase (PNCK) In Renal Cell Carcinoma

**DOI:** 10.1101/2022.05.09.491212

**Authors:** Derek J. Essegian, Valery Chavez, Floritza Bustamante, Stephan C. Schürer, Jaime R. Merchan

**Author notes:** Equal contribution (Derek J. Essegian, Valery Chavez).

## Abstract

Renal Cell Carcinoma (RCC) is a uniformly fatal disease when advanced. While immunotherapy and tyrosine kinase inhibitor-based combinations are associated with improved progression-free and overall survival, the majority of patients eventually develop treatment resistance and succumb to progressive, refractory disease. This underscores the urgent need to identify novel, non-canonical RCC targets for drug development. Through a comprehensive pan-cancer, pan-kinome analysis of the Cancer Genome Atlas (TCGA), the understudied kinase, pregnancy upregulated non-ubiquitous calcium-calmodulin dependent kinase (PNCK) was identified as the most differentially overexpressed kinase in RCC. PNCK mRNA was significantly overexpressed in RCC tissues compared to adjacent normal tissue, and its overexpression correlated with tumor T-stage grade and poor disease specific survival in both clear cell and papillary RCCs. PNCK overexpression in VHL mutant and VHL wild type RCC cell lines was associated with increased CREB phosphorylation, as well as increased cell proliferation and cell cycle progression. PNCK down-regulation, conversely, was associated with inhibition of CREB phosphorylation, decreased cell proliferation, cell cycle arrest and increased apoptosis, with differential effects observed between VHL mutant and VHL wild type cell lines. Pathway analyses in PNCK knockdown cells showed significant down regulation of hypoxia and angiogenesis pathways, as well as modulation of pathways promoting cell cycle arrest and apoptosis. The above results demonstrate for the first time the biological role of PNCK, an understudied kinase, in renal cell carcinoma and validate PNCK as a potential novel target for drug development in this fatal disease.
