## Supplemental Table 1 for "Cellular And Molecular Effects Of Understudied Kinase Pregnancy-Upregulated Non-Ubiquitous Calcium-Calmodulin Dependent Kinase (PNCK) In Renal Cell Carcinoma"

### Sheet: Title
			Supplemental Table 1: RT2 Cancer Pathway Profiler Data

### Sheet: Profiler_Data
Cell_Line	Gene	p value	Fold Regulation	Log2foldChange	Log10
ACHN	ACLY	0.520983	-1.13	-0.176323	-0.0530784
A498	ACLY	0.449525	-1.18	-0.238787	-0.071882
Caki-1	ACLY	0.309306	1.38	0.464668	0.139879
786O	ACLY	0.009794	2.07	1.04963	0.31597
Caki-1	ACSL4	0.428182	1.11	0.15056	0.045323
786O	ACSL4	0.032366	-1.8	-0.847997	-0.255273
A498	ACSL4	0.023936	346.87	8.43825	2.54017
ACHN	ACSL4	0.001686	2.23	1.15704	0.348305
A498	ACTB	0.98867	1.01	0.0143553	0.00432137
Caki-1	ADM	0.074711	11.38	3.50843	1.05614
A498	ADM	0.0013	1.68	0.748461	0.225309
786O	ADM	0.000486	1.68	0.748461	0.225309
ACHN	ADM	0.000129	-2.32	-1.21412	-0.365488
A498	ANGPT1	0.049132	-52.57	-5.71617	-1.72074
ACHN	ANGPT1	0.045127	-2.66	-1.41143	-0.424882
786O	ANGPT1	0.042075	-206.95	-7.69314	-2.31587
Caki-1	ANGPT1	0.014732	-229.15	-7.84015	-2.36012
A498	ANGPT2	0.056816	-3	-1.58496	-0.477121
Caki-1	ANGPT2	0.028983	-58.86	-5.87922	-1.76982
ACHN	ANGPT2	0.004982	-5.24	-2.38957	-0.719331
786O	ANGPT2	0.002645	-2.42	-1.27501	-0.383815
Caki-1	APAF1	0.477761	1.4	0.485427	0.146128
ACHN	APAF1	0.277719	-1.47	-0.555816	-0.167317
A498	APAF1	0.099617	19.3	4.27053	1.28556
786O	APAF1	0.004278	2.09	1.0635	0.320146
786O	ARNT	0.44322	-1.18	-0.238787	-0.071882
ACHN	ARNT	0.391146	-1.28	-0.356144	-0.10721
A498	ARNT	0.086146	-3.74	-1.90304	-0.572872
Caki-1	ARNT	0.013604	-12.62	-3.65764	-1.10106
Caki-1	ATP5A1	0.247973	-1.76	-0.815575	-0.245513
A498	ATP5A1	0.229447	-1.12	-0.163499	-0.049218
ACHN	ATP5A1	0.059382	182.64	7.51286	2.2616
786O	ATP5A1	0.028982	-2.84	-1.50589	-0.453318
786O	AURKA	0.508278	-1.1	-0.137504	-0.0413927
Caki-1	AURKA	0.390248	-1.32	-0.400538	-0.120574
ACHN	AURKA	0.096223	-2.19	-1.13093	-0.340444
A498	AURKA	0.000748	-3.93	-1.97453	-0.594393
A498	B2M	0.029669	1458.63	10.5104	3.16395
Caki-1	BCL2L11	0.631514	-1.53	-0.613532	-0.184691
ACHN	BCL2L11	0.108891	-2.15	-1.10434	-0.332438
A498	BCL2L11	0.030648	-2.76	-1.46467	-0.440909
786O	BCL2L11	0.005738	-1.82	-0.863938	-0.260071
A498	BIRC3	0.033548	-2.54	-1.34483	-0.404834
ACHN	BIRC3	0.028729	-2.48	-1.31034	-0.394452
Caki-1	BIRC3	0.028212	-1.73	-0.790772	-0.238046
786O	BIRC3	0.011434	-2.57	-1.36177	-0.409933
Caki-1	BMI1	0.80228	-1.13	-0.176323	-0.0530784
ACHN	BMI1	0.205426	-2.02	-1.01436	-0.305351
A498	BMI1	0.001586	-1.96	-0.970854	-0.292256
786O	BMI1	0.000751	-2.49	-1.31615	-0.396199
A498	CA9	0.125672	-2.01	-1.0072	-0.303196
786O	CA9	0.029214	-2.5	-1.32193	-0.39794
Caki-1	CA9	0.012444	-157.53	-7.29948	-2.19736
ACHN	CA9	0.010654	-9.78	-3.28983	-0.990339
ACHN	CASP2	0.991293	-2	-1	-0.30103
A498	CASP2	0.019663	-5.16	-2.36737	-0.71265
Caki-1	CASP2	0.00940419	-3.43	-1.77821	-0.535294
786O	CASP2	0.003013	2.24	1.1635	0.350248
786O	CASP7	0.027492	2.33	1.22033	0.367356
Caki-1	CASP7	0.01105	2.93	1.5509	0.466868
ACHN	CASP7	0.00813133	10.06	3.33056	1.0026
A498	CASP7	0.003366	2.85	1.51096	0.454845
Caki-1	CASP9	0.0331393	2.3	1.20163	0.361728
A498	CASP9	0.009959	3.52	1.81558	0.546543
ACHN	CASP9	0.0094433	3.01	1.58976	0.478566
786O	CASP9	0.003806	5.47	2.45154	0.737987
Caki-1	CCL2	0.374769	-1.33	-0.411426	-0.123852
A498	CCL2	0.252006	-1.36	-0.443607	-0.133539
786O	CCL2	0.073869	-2.9	-1.53605	-0.462398
ACHN	CCL2	0.000638	3.55	1.82782	0.550228
786O	CCND2	0.686948	1.13	0.176323	0.0530784
ACHN	CCND2	0.179494	1.8	0.847997	0.255273
Caki-1	CCND2	0.044499	16.64	4.05658	1.22115
A498	CCND2	6e-05	-8.92	-3.15704	-0.950365
A498	CCND3	0.723985	-1.01	-0.0143553	-0.00432137
Caki-1	CCND3	0.149156	2.43	1.28096	0.385606
ACHN	CCND3	0.028084	-1.98	-0.9855	-0.296665
786O	CCND3	0.008553	2.3	1.20163	0.361728
ACHN	CDC20	0.241262	-1.07	-0.0976108	-0.0293838
Caki-1	CDC20	0.228974	-1.52	-0.604071	-0.181844
A498	CDC20	0.061445	-1.98	-0.9855	-0.296665
786O	CDC20	0.004866	3.72	1.8953	0.570543
A498	CDH2	0.776324	-1.04	-0.0565835	-0.0170333
786O	CDH2	0.075397	-1.9	-0.925999	-0.278754
ACHN	CDH2	0.028729	12.61	3.6565	1.10072
Caki-1	CDH2	0.002746	6.33	2.66221	0.801404
Caki-1	CFLAR	0.857006	-1.02	-0.0285692	-0.00860017
A498	CFLAR	0.294216	-1.29	-0.367371	-0.11059
786O	CFLAR	0.102975	12.88	3.68706	1.10992
ACHN	CFLAR	0.04864	-1.77	-0.823749	-0.247973
786O	COX5A	0.624419	5.9	2.56071	0.770852
ACHN	COX5A	0.614816	1.27	0.344828	0.103804
Caki-1	COX5A	0.444418	1.45	0.536053	0.161368
A498	COX5A	0.040256	-1.45	-0.536053	-0.161368
A498	CPT2	0.307402	-2.09	-1.0635	-0.320146
786O	CPT2	0.098899	-1.8	-0.847997	-0.255273
Caki-1	CPT2	0.091387	-2.12	-1.08406	-0.326336
ACHN	CPT2	0.029479	-3.68	-1.87971	-0.565848
A498	DDB2	0.268025	-2.92	-1.54597	-0.465383
ACHN	DDB2	0.019317	-2.79	-1.48027	-0.445604
Caki-1	DDB2	0.016437	-65.23	-6.02746	-1.81445
786O	DDB2	0.00956	-2.3	-1.20163	-0.361728
A498	DDIT3	0.270545	5.99	2.58256	0.777427
Caki-1	DDIT3	0.024284	79.25	6.30834	1.899
ACHN	DDIT3	0.020102	907.87	9.82634	2.95802
786O	DDIT3	0.004005	4.31	2.10769	0.634477
786O	DKC1	0.494133	1.27	0.344828	0.103804
Caki-1	DKC1	0.329663	2.23	1.15704	0.348305
A498	DKC1	0.263789	-1.7	-0.765535	-0.230449
ACHN	DKC1	0.094678	-1.63	-0.704872	-0.212188
A498	DSP	0.906423	1.03	0.0426443	0.0128372
Caki-1	DSP	0.525323	1.17	0.226509	0.0681859
ACHN	DSP	0.317183	-1.52	-0.604071	-0.181844
786O	DSP	0.105649	-2.62	-1.38957	-0.418301
A498	E2F4	0.403018	1.1	0.137504	0.0413927
Caki-1	E2F4	0.028024	18.68	4.22342	1.27138
ACHN	E2F4	0.019387	-4.87	-2.28392	-0.687529
786O	E2F4	1e-06	2.47	1.30451	0.392697
ACHN	EPO	0.026279	-1.68	-0.748461	-0.225309
A498	EPO	0.014184	-3.65	-1.8679	-0.562293
Caki-1	EPO	0.01151	-1.61	-0.687061	-0.206826
786O	EPO	0.000371	1.61	0.687061	0.206826
ACHN	ERCC3	0.871813	-1.03	-0.0426443	-0.0128372
Caki-1	ERCC3	0.089361	2.99	1.58015	0.475671
786O	ERCC3	0.081609	1.5	0.584963	0.176091
A498	ERCC3	0.029574	6.16	2.62293	0.789581
Caki-1	ERCC5	0.805923	-1.01	-0.0143553	-0.00432137
A498	ERCC5	0.069433	3.45	1.7866	0.537819
ACHN	ERCC5	0.000432	-1.23	-0.298658	-0.0899051
786O	ERCC5	7.4e-05	3.55	1.82782	0.550228
Caki-1	ETS2	0.756113	1.05	0.0703893	0.0211893
786O	ETS2	0.285387	1.07	0.0976108	0.0293838
A498	ETS2	0.17316	-1.59	-0.669027	-0.201397
ACHN	ETS2	3.1e-05	-2.59	-1.37295	-0.4133
Caki-1	FASLG	0.91587	-1.17	-0.226509	-0.0681859
786O	FASLG	0.186294	-2.34	-1.22651	-0.369216
A498	FASLG	0.081933	-2.09	-1.0635	-0.320146
ACHN	FASLG	4.3e-05	2.74	1.45418	0.437751
Caki-1	FGF2	0.68298	-1.19	-0.250962	-0.075547
786O	FGF2	0.534848	1.07	0.0976108	0.0293838
A498	FGF2	0.090714	-2.47	-1.30451	-0.392697
ACHN	FGF2	2e-06	-1.93	-0.948601	-0.285557
Caki-1	FLT1	0.30332	-1.46	-0.545968	-0.164353
A498	FLT1	0.132651	-6.42	-2.68257	-0.807535
786O	FLT1	0.047506	-6.62	-2.72683	-0.820858
ACHN	FLT1	8e-05	-4.36	-2.12433	-0.639486
A498	FOXC2	0.31131	34.21	5.09635	1.53415
Caki-1	FOXC2	0.154226	-1.85	-0.887525	-0.267172
ACHN	FOXC2	0.142994	-2.53	-1.33914	-0.403121
786O	FOXC2	0.069083	1.74	0.799087	0.240549
Caki-1	G6PD	0.349139	-8.59	-3.10266	-0.933993
A498	G6PD	0.230871	1.33	0.411426	0.123852
ACHN	G6PD	0.02654	65.75	6.03892	1.8179
786O	G6PD	8.1e-05	-4.29	-2.10098	-0.632457
ACHN	GADD45G	0.315203	-1.5	-0.584963	-0.176091
786O	GADD45G	0.01625	2.76	1.46467	0.440909
Caki-1	GADD45G	0.014514	-2.06	-1.04264	-0.313867
A498	GADD45G	0.00054	4.99	2.31904	0.698101
A498	GAPDH	0.904993	-1.01	-0.0143553	-0.00432137
Caki-1	GPD2	0.147417	-3.21	-1.68257	-0.506505
A498	GPD2	0.143228	92.1	6.52513	1.96426
ACHN	GPD2	0.093838	-1.95	-0.963474	-0.290035
786O	GPD2	0.084693	-2.26	-1.17632	-0.354108
A498	GSC	0.389666	1.61	0.687061	0.206826
ACHN	GSC	0.005968	2.64	1.40054	0.421604
Caki-1	GSC	0	-1.77	-0.823749	-0.247973
786O	GSC	0	1.76	0.815575	0.245513
Caki-1	HMOX1	0.850633	1.01	0.0143553	0.00432137
786O	HMOX1	0.020916	-2.61	-1.38405	-0.416641
A498	HMOX1	0.003289	1.18	0.238787	0.071882
ACHN	HMOX1	0.003184	12.32	3.62293	1.09061
A498	HPRT1	0.074965	-1.68	-0.748461	-0.225309
Caki-1	IGFBP3	0.048801	2.05	1.03562	0.311754
ACHN	IGFBP3	0.028493	4.75	2.24793	0.676694
A498	IGFBP3	0.003313	3.78	1.91839	0.577492
786O	IGFBP3	0.000259	3.79	1.9222	0.578639
A498	IGFBP5	0.162213	-2.4	-1.26303	-0.380211
786O	IGFBP5	0.072532	-3	-1.58496	-0.477121
Caki-1	IGFBP5	0.004304	3.18	1.66903	0.502427
ACHN	IGFBP5	0.000209	1.36	0.443607	0.133539
A498	IGFBP7	0.916654	1.09	0.124328	0.0374265
786O	IGFBP7	0.035902	-1.51	-0.594549	-0.178977
Caki-1	IGFBP7	0.000348	15.66	3.96901	1.19479
ACHN	IGFBP7	7e-06	2.26	1.17632	0.354108
A498	KDR	0.286708	-2.09	-1.0635	-0.320146
ACHN	KDR	0.041545	5.38	2.42761	0.730782
786O	KDR	0.032694	7.83	2.96901	0.893762
Caki-1	KDR	0.010263	3.53	1.81967	0.547775
Caki-1	KRT14	0.555072	-3.29	-1.71809	-0.517196
A498	KRT14	0.242641	-1.43	-0.516015	-0.155336
786O	KRT14	0.006326	2.46	1.29866	0.390935
ACHN	KRT14	0.000386	1.3	0.378512	0.113943
A498	LDHA	0.569966	-1.1	-0.137504	-0.0413927
Caki-1	LDHA	0.340867	1.69	0.757023	0.227887
786O	LDHA	0.181147	2.34	1.22651	0.369216
ACHN	LDHA	0.004367	-5.12	-2.35614	-0.70927
A498	LIG4	0.110738	-11.9	-3.57289	-1.07555
786O	LIG4	0.048548	-2.1	-1.07039	-0.322219
ACHN	LIG4	0.001159	-2.4	-1.26303	-0.380211
Caki-1	LIG4	0.000234	-125.24	-6.96855	-2.09774
786O	LPL	0.409833	1.34	0.422233	0.127105
A498	LPL	0.159745	2.24	1.1635	0.350248
Caki-1	LPL	0.147825	1.61	0.687061	0.206826
ACHN	LPL	5e-06	3.09	1.62761	0.489958
A498	MAP2K1	0.162616	-1.98	-0.9855	-0.296665
786O	MAP2K1	0.011269	-2.49	-1.31615	-0.396199
Caki-1	MAP2K1	0.010986	-8.62	-3.10769	-0.935507
ACHN	MAP2K1	0.002676	-2.81	-1.49057	-0.448706
786O	MAP2K3	0.784326	1.01	0.0143553	0.00432137
Caki-1	MAP2K3	0.469938	-1.4	-0.485427	-0.146128
A498	MAP2K3	0.152084	18.09	4.17712	1.25744
ACHN	MAP2K3	0.040223	-1.74	-0.799087	-0.240549
Caki-1	MAPK14	0.223089	7.11	2.82985	0.85187
786O	MAPK14	0.019538	5.15	2.36457	0.711807
A498	MAPK14	0.004498	-2.28	-1.18903	-0.357935
ACHN	MAPK14	0.000108	-1.33	-0.411426	-0.123852
Caki-1	MCM2	0.325788	-3.07	-1.61824	-0.487138
A498	MCM2	0.011052	-2.09	-1.0635	-0.320146
786O	MCM2	0.004902	5.54	2.46989	0.74351
ACHN	MCM2	2.9e-05	1.78	0.831877	0.25042
Caki-1	MKI67	0.903598	-1.55	-0.632268	-0.190332
A498	MKI67	0.019561	-2.23	-1.15704	-0.348305
786O	MKI67	0.008872	3.32	1.73118	0.521138
ACHN	MKI67	1.8e-05	-1.52	-0.604071	-0.181844
Caki-1	NOL3	0.394334	-1.33	-0.411426	-0.123852
A498	NOL3	0.317677	-1.99	-0.992768	-0.298853
786O	NOL3	0.247148	1.7	0.765535	0.230449
ACHN	NOL3	1e-06	-2.22	-1.15056	-0.346353
Caki-1	OCLN	0.602519	-1.13	-0.176323	-0.0530784
786O	OCLN	0.175336	1.7	0.765535	0.230449
ACHN	OCLN	0.061911	-1.05	-0.0703893	-0.0211893
A498	OCLN	0.00724	-1.81	-0.85599	-0.257679
Caki-1	PFKL	0.4945	1.33	0.411426	0.123852
A498	PFKL	0.262855	-1.93	-0.948601	-0.285557
ACHN	PFKL	0.054198	145.36	7.18349	2.16244
786O	PFKL	0.00114	1.69	0.757023	0.227887
Caki-1	PGF	0.178696	-1.92	-0.941106	-0.283301
A498	PGF	0.173758	-2.44	-1.28688	-0.38739
786O	PGF	0.161323	-1.54	-0.62293	-0.187521
ACHN	PGF	0.00067	-5.33	-2.41414	-0.726727
Caki-1	PINX1	0.373788	-1.55	-0.632268	-0.190332
786O	PINX1	0.028373	-1.89	-0.918386	-0.276462
A498	PINX1	0.00703	-1.76	-0.815575	-0.245513
ACHN	PINX1	0.006982	-2.72	-1.44361	-0.434569
Caki-1	POLB	0.565829	-1.13	-0.176323	-0.0530784
A498	POLB	0.408263	3.35	1.74416	0.525045
ACHN	POLB	0.109818	-1.33	-0.411426	-0.123852
786O	POLB	0.000654	2.52	1.33342	0.401401
786O	PPP1R15A	0.97164	1.01	0.0143553	0.00432137
A498	PPP1R15A	0.856024	1.12	0.163499	0.049218
ACHN	PPP1R15A	0.090113	-2.63	-1.39506	-0.419956
Caki-1	PPP1R15A	0.000979	-11.48	-3.52105	-1.05994
A498	RPLP0	0.016583	-1.18	-0.238787	-0.071882
A498	SERPINB2	0.235883	-1.61	-0.687061	-0.206826
786O	SERPINB2	0.07426	-2.02	-1.01436	-0.305351
ACHN	SERPINB2	0.000128	1.43	0.516015	0.155336
Caki-1	SERPINB2	0	4.43	2.14731	0.646404
A498	SERPINF1	0.114342	-7.12	-2.83188	-0.85248
786O	SERPINF1	0.04235	-5.27	-2.3978	-0.721811
Caki-1	SERPINF1	0.040773	9.97	3.31759	0.998695
ACHN	SERPINF1	0.025865	-4.28	-2.09761	-0.631444
ACHN	SKP2	0.916334	-1.01	-0.0143553	-0.00432137
A498	SKP2	0.082917	-1.45	-0.536053	-0.161368
Caki-1	SKP2	0.061586	11.18	3.48285	1.04844
786O	SKP2	0.04906	3.44	1.78241	0.536558
A498	SLC2A1	0.592899	-1.23	-0.298658	-0.0899051
Caki-1	SLC2A1	0.036674	-8.14	-3.02503	-0.910624
786O	SLC2A1	0.000187	1.97	0.978196	0.294466
ACHN	SLC2A1	1e-06	13.47	3.75168	1.12937
786O	SNAI1	0.973028	1.24	0.31034	0.0934217
Caki-1	SNAI1	0.444759	1.62	0.695994	0.209515
A498	SNAI1	0.029131	1.27	0.344828	0.103804
ACHN	SNAI1	1.7e-05	-1.53	-0.613532	-0.184691
Caki-1	SNAI2	0.338047	-1.29	-0.367371	-0.11059
A498	SNAI2	0.287608	-1.58	-0.659925	-0.198657
786O	SNAI2	0.076676	1.1	0.137504	0.0413927
ACHN	SNAI2	4.1e-05	1.67	0.739848	0.222716
A498	SNAI3	0.408145	-1.2	-0.263034	-0.0791812
ACHN	SNAI3	0.057089	-1.74	-0.799087	-0.240549
Caki-1	SNAI3	0.026925	-2.09	-1.0635	-0.320146
786O	SNAI3	0.000187	1.66	0.731183	0.220108
786O	SOD1	0.807058	1.03	0.0426443	0.0128372
Caki-1	SOD1	0.554613	1.1	0.137504	0.0413927
A498	SOD1	0.100011	-1.28	-0.356144	-0.10721
ACHN	SOD1	0.045864	2415.83	11.2383	3.38307
A498	SOX10	0.306331	-1.77	-0.823749	-0.247973
Caki-1	SOX10	0.230476	-2.07	-1.04963	-0.31597
786O	SOX10	0.00479	-7.16	-2.83996	-0.854913
ACHN	SOX10	0	-2.97	-1.57046	-0.472756
ACHN	STMN1	0.088239	-3.16	-1.65992	-0.499687
Caki-1	STMN1	0.019826	-45.81	-5.51759	-1.66096
786O	STMN1	0.018535	1.33	0.411426	0.123852
A498	STMN1	1.5e-05	-3.11	-1.63691	-0.49276
786O	TBX2	0.41257	-1.43	-0.516015	-0.155336
Caki-1	TBX2	0.037658	-4.28	-2.09761	-0.631444
A498	TBX2	0.004811	-2	-1	-0.30103
ACHN	TBX2	0.000113	1.45	0.536053	0.161368
786O	TEK	0.048316	-1.35	-0.432959	-0.130334
Caki-1	TEK	0.020598	-8.18	-3.0321	-0.912753
A498	TEK	0.015156	-2.69	-1.42761	-0.429752
ACHN	TEK	0.00242	-9.25	-3.20945	-0.966142
A498	TEP1	0.583847	-1.09	-0.124328	-0.0374265
Caki-1	TEP1	0.035452	-448.34	-8.80845	-2.65161
786O	TEP1	0.008858	-12.98	-3.69822	-1.11327
ACHN	TEP1	0.000233	-13.64	-3.76977	-1.13481
Caki-1	TERF1	0.984424	-1.49	-0.575312	-0.173186
A498	TERF1	0.288655	8.93	3.15866	0.950851
786O	TERF1	0.045202	11.53	3.52732	1.06183
ACHN	TERF1	0.000804	-2.92	-1.54597	-0.465383
A498	TERF2IP	0.175378	1.87	0.903038	0.271842
Caki-1	TERF2IP	0.061663	11.19	3.48414	1.04883
ACHN	TERF2IP	0.012076	-1.95	-0.963474	-0.290035
786O	TERF2IP	3.7e-05	3.8	1.926	0.579784
Caki-1	TINF2	0.466846	1.4	0.485427	0.146128
A498	TINF2	0.057672	-1.48	-0.565597	-0.170262
786O	TINF2	0.000817	4.62	2.20789	0.664642
ACHN	TINF2	4.2e-05	-1.42	-0.505891	-0.152288
A498	TNKS	0.114157	3.67	1.87578	0.564666
786O	TNKS	0.021688	2.89	1.53107	0.460898
Caki-1	TNKS	0.019134	3.21	1.68257	0.506505
ACHN	TNKS	0.000129	1.43	0.516015	0.155336
ACHN	TNKS2	0.971181	-1	0	0
Caki-1	TNKS2	0.89401	1.17	0.226509	0.0681859
786O	TNKS2	0.552299	1.17	0.226509	0.0681859
A498	TNKS2	0.063371	-18.79	-4.23189	-1.27393
786O	UQCRFS1	0.423146	-1.1	-0.137504	-0.0413927
A498	UQCRFS1	0.054531	-2.02	-1.01436	-0.305351
Caki-1	UQCRFS1	0.026074	2.56	1.35614	0.40824
ACHN	UQCRFS1	0.006	-1.11	-0.15056	-0.045323
A498	VEGFC	0.067946	1.82	0.863938	0.260071
Caki-1	VEGFC	0.034927	2.04	1.02857	0.30963
786O	VEGFC	0.03166	2.47	1.30451	0.392697
ACHN	VEGFC	0.025386	-3.54	-1.82375	-0.549003
786O	WEE1	0.035759	-1.4	-0.485427	-0.146128
Caki-1	WEE1	0.004878	-3.8	-1.926	-0.579784
A498	WEE1	0.001736	-2.23	-1.15704	-0.348305
ACHN	WEE1	3e-06	-4.34	-2.1177	-0.63749
ACHN	XIAP	0.044454	-1.29	-0.367371	-0.11059
A498	XIAP	0.030496	-3.61	-1.852	-0.557507
Caki-1	XIAP	0.008207	-1.75	-0.807355	-0.243038
786O	XIAP	0.000663	-2.45	-1.29278	-0.389166
